# Longitudinal Quantification of Metabolites and Macromolecules Reveals Age- and Sex-Related Changes in the Healthy Fischer 344 Rat Brain

**DOI:** 10.1101/2020.04.29.069542

**Authors:** Caitlin F. Fowler, Dan Madularu, Masoumeh Dehghani, Gabriel A. Devenyi, Jamie Near

**Affiliations:** Department of Biological and Biomedical Engineering, McGill University, Montreal, Canada; Centre d’Imagerie Cérébrale, Douglas Hospital Research Centre, Verdun, Canada; Center for Translational NeuroImaging, Northeastern University, Boston, MA, USA; Department of Psychiatry, McGill University, Montreal, Canada

**Author notes:** Corresponding author at: CIC Pavillion, office GH-2113, Douglas Hospital Research Centre, 6875, Boulevard LaSalle, Verdun, Canada, H4H 1R3.

**Keywords:** Proton Magnetic Resonance Spectroscopy, In Vivo, Aging, Biomarker, Macromolecule, Bioenergetics

## Abstract

Normal aging is associated with numerous biological changes including altered brain metabolism and tissue chemistry. *In vivo* characterization of the neurochemical profile during aging is possible using magnetic resonance spectroscopy, a powerful non-invasive technique capable of quantifying brain metabolites involved in physiological processes that become impaired with age. A prominent macromolecular signal underlies those of brain metabolites and is particularly visible at high fields; parameterization of this signal into components improves quantification and expands the number of biomarkers comprising the neurochemical profile. The present study reports, for the first time, the simultaneous absolute quantification of brain metabolites and individual macromolecules in aging male and female Fischer 344 rats, measured longitudinally using proton magnetic resonance spectroscopy at 7T. We identified age- and sex-related changes in neurochemistry, with prominent differences in metabolites implicated in anaerobic energy metabolism, antioxidant capacity, and neuroprotection, as well as numerous macromolecule changes. These findings contribute to our understanding of the neurobiological processes associated with healthy aging, critical for the proper identification and management of pathological aging trajectories.

**HIGHLIGHTS:**

→ Magnetic resonance spectroscopy reveals altered chemistry in the aging rat brain
→ Age- and sex-dependent differences in metabolites and macromolecules are present
→ Metabolites and macromolecules are markers of processes involved in healthy aging
→ This study clarifies normative progression of brain chemistry and metabolism *in vivo*
→ Improved understanding will inform future studies in pathological aging
