## Supplementary Tables 1 through 9 for "Longitudinal Quantification of Metabolites and Macromolecules Reveals Age- and Sex-Related Changes in the Healthy Fischer 344 Rat Brain"

### Sheet: S.Table1.SubjectInfo
	Timepoint	1	2	3	4
	# of scans	30	29	16	11
	Average age ± Std.Dev (days)	133.7 ± 3.4	316.3 ± 12.5	495.4 ± 2.4	618.2 ± 15.8
	Females	15	15	9	8
	Males	15	14	7	3
	S.Table.1 Subject Information

### Sheet: S.Table2.BasisSetSimulation
			JMRUI AMARES OUTPUT				INPUT FOR BASIS SET SIMULATION		INPUT FOR LCMODEL FITTING
		Peak ID	Frequency (ppm)	Linewidth (Hz) with constraints	Amplitude	Phase shift (degrees)	Lineshape	Linewidth (Hz)	Concentration Ratio Prior relative to MM1
		MM0.89	0.89 ± 0.05	37.68	3.73	0	Gaussian	34	No prior
		MM1.20	1.20 ± 0.03	31.42	1.22	0	Gaussian	27	0.49 ± 0.16 (50%)
		MM1.39	1.39 ± 0.03	35.43	2.76	0	Gaussian	31	1.11 ± 0.67 (60%)
		MM1.66	1.66 ± 0.03	64.92	3.42	0	Gaussian	61	1.38 ± 1.10 (80%)
		MM2.02	2.02 ± 0.03	86.25	8.05	0	Gaussian	82	3.24 ± 0.81 (25%)
		MM2.26	2.26 ± 0.03	27.19	1.65	0	Gaussian	23	0.66 ± 0.17 (25%)
		MM2.97	2.97 ± 0.03	31.44	1.58	0	Gaussian	27	0.64 ± 0.32 (50%)
		MM3.18	3.18 ± 0.03	33.1	1.08	0	Gaussian	29	0.43 ± 0.22 (50%)
		MM3.84	3.84 ± 0.07	92.36	3.65	0	Gaussian	88	1.47 ± 0.72 (50%)
		NAA -CH3	2.00 ± 0.01	10 (10 to 25)	0.6	180	Lorentzian	2	No prior
		Glu	2.36 ± 0.01	25 (10 to 25)	1.84	0	Lorentzian	2	No prior
		Gln	2.53 ± 0.01	25 (10 to 25)	1.12	0	Lorentzian	2	No prior
		NAA -CH2	2.69 ± 0.01		1.06	0	Lorentzian	2	No prior
				25 (10 to 25)
		Tau	3.41 ± 0.01		0.68	180	Lorentzian	2	No prior
				14.19 (10 to 25)
		tCr	3.93 ± 0.01		2.28	0	Lorentzian	2	No prior
				22.18 (10 to 25)
	S.Table 2: JMRUI AMARES Output which served as the input for basis set simulation

### Sheet: S.Table3.CorrectionFactors
	Metabolite	Water	NAA	tCr	tCho	Glx	MM	Avg.Met
	T2	49.13	337.71	198.62	498.4	344.91	27.73	344.91
	T1	1491	1605.87	1650.49	1394.37	1393.5	481.77	1511.06
	Relx.water	0.797	0.968	0.946	0.978	0.968	0.67	0.968
	Relx.met	0.866	0.846	0.838	0.884	0.884	0.998	0.863
	WCONCGM/WM	1.21
	TR	3000
	TE	11.12
	Correction factor	0.691	1.019	1.053	0.965	0.974	1.247	0.998
	S.Table 3. Relaxation Constants and Correction factors applied to LCModel outputs. Note that the average metabolite (Avg.Met) value was also used for Glx T2 due to lack of literature values in analysis by deGraaf.
	Relx.met = exp -TE/T2met ·(1 - exp -TR/T1met); Relx.water = exp -TE/T2H2O·(1 - exp -TR/T1H2O);
	WCONCGM/WM is a ratio combining the LCModel parameters specifying the tissue water concentration in grey matter (43300 mM) and white matter. (Harris, AD); Correction factor = (WCONCGM/WM) · (relx.water/relx.met).

### Sheet: S.Table4.CRLB
			AVERAGE	AVG.T1	AVG.T2	AVG.T3	AVG.T4		CRLB <30	CRLB 30 to 99	CRLB 100 to 998	CRLB > 999
		Ala	21.5	19.8	22.6897	21.5	23		79	7	0	0
		Asp	14.9884	13.8667	15.2414	14.6875	17.8182		85	1	0	0
		Cr	9.38372	8.53333	10.4483	9.125	9.27273		86	0	0	0
		PCr	5.18605	4.83333	5.65517	5.0625	5.09091		86	0	0	0
		GABA	60.7027	34.4583	72.28	71.3571	78.0909		27	37	10	12
		Glc	17.119	18.2414	17.2414	13.625	19.1		77	7	0	2
		Gln	5.63953	5.66667	5.55172	5.5	6		86	0	0	0
		Glu	2.39535	2.26667	2.62069	2.1875	2.45455		86	0	0	0
		GSH	8.04651	7.2	8.48276	8.25	8.90909		86	0	0	0
		Lac	15.7791	17.6667	16.1034	14.5	11.6364		86	0	0	0
		Ins	2.36047	2.3	2.48276	2.375	2.18182		86	0	0	0
		NAA	2.13953	2.03333	2.27586	2.125	2.09091		86	0	0	0
		NAAG	10.8605	10.8333	11.1724	10.75	10.2727		86	0	0	0
		PE	14.6047	13.6	15.3103	14.9375	15		86	0	0	0
		Ser	40.4535	41.8	39.3448	35.125	47.4545		43	41	2	0
		Tau	3.90698	3.73333	4	4	4		86	0	0	0
		tCho	5.98837	5.7	6.44828	6	5.54545		86	0	0	0
		tNAA	2.26744	2.2	2.41379	2.125	2.27273		86	0	0	0
		tCr	2.15116	2.1	2.2069	2.125	2.18182		86	0	0	0
		Glx	2.37209	2.26667	2.55172	2.1875	2.45455		86	0	0	0
		Tau+Glc	3.5814	3.56667	3.51724	3.5	3.90909		86	0	0	0
		Glu/Gln	6.14125	6.11124	6.15317	5.93209	6.49591		86	0	0	0
		PCr/Cr	10.7486	9.82753	11.9109	10.4606	10.6151		86	0	0	0
		NAA/Ins	3.20048	3.0828	3.38349	3.20824	3.02764		86	0	0	0
		Asp/Glu	15.1874	14.0544	15.4732	14.8546	18.0081		85	1	0	0
		MM0.89	2.62791	2.63333	2.7931	2.4375	2.45455		86	0	0	0
		MM1.20	8.63953	9.1	8.86207	7.9375	7.81818		86	0	0	0
		MM1.39	4.36047	4.26667	4.58621	4.25	4.18182		86	0	0	0
		MM1.66	7.30233	7.73333	7.31034	7.125	6.36364		86	0	0	0
		MM2.02	9.43023	10.3667	9.75862	8.3125	7.63636		86	0	0	0
		MM2.26	7.18605	7.03333	7.37931	7.125	7.18182		86	0	0	0
		MM2.97	12.314	11.4667	13.069	13.1875	11.3636		85	1	0	0
		MM3.18	50.2738	47.8333	67.6071	33.0667	36.2727		31	47	6	2
		MM3.84	11.4419	11.6333	11.4483	11.4375	10.9091		86	0	0	0
	S.Table 4: CRLB values (%) for all metabolites.

### Sheet: S.Table5.SNR_LW
		Timepoint	Age (days)	SNR (NAA peak, Matlab)	Water linewidth (Matlab)	Metabolite linewidth (LCModel)	SNR (LCModel)
		1	133.67 ± 3.48	67.57 ±12.68	9.73 ± 0.94	5.59 ± 1.09	23.67 ± 2.81
		2	316.31 ± 12.52	51.24 ± 13.24	10.38 ± 1.26	5.52 ± 1.07	23.47 ± 3.50
		3	495.44 ± 2.42	61.44 ± 17.72	9.64 ± 0.66	5.62 ± 0.99	23.13 ± 4.82
		4	618.18 ± 15.82	51.55 ± 7.53	9.60 ± 0.56	5.68 ± 0.97	23.13 ± 2.16
	S.Table 5. SNR and linewidth values (Hz) across timepoints.
	LCModel notes that some may use twice the SNR that they report,
	which is the ratio of the maximum in the spectrum-minus-baseline over the analysis window to twice the residuals.

### Sheet: S.Table6.Conc.Summary.Age
			Timepoint 1				Timepoint 2				Timepoint 3				Timepoint 4				Effect of Age
			Mean		St.Dev.		Mean		St.Dev.		Mean		St.Dev.		Mean		St.Dev.		q.value		Std.Beta
		Ala	0.837142	±	0.166409		0.786749	±	0.204431		0.809117	±	0.224094		0.767111	±	0.159694		0.510968		-0.0924843
		Asp	2.67325	±	0.335034		2.64511	±	0.47111		2.61611	±	0.561485		2.37689	±	0.567761		0.0802623		-0.221737
		Cr	3.02797	±	0.293849		2.96523	±	0.322945		3.20472	±	0.236742		2.97741	±	0.39695		0.236342		0.147131
		PCr	6.64062	±	0.650188		6.49037	±	0.593564		6.332	±	0.582694		6.49525	±	0.537454		0.0619572		-0.230766
		Glc	2.22766	±	0.90688		3.13936	±	1.39844		3.06674	±	0.782326		2.53209	±	0.942143		0.00468294		0.324177
		Gln	3.90539	±	0.287506		4.14816	±	0.40621		4.04205	±	0.426991		3.8547	±	0.396118		0.615828		0.0720936
		Glu	11.2177	±	0.994472		10.468	±	0.800702		11.2951	±	0.787171		11.1972	±	0.703695		0.978072		-0.00268706
		GSH	1.35667	±	0.188913		1.29366	±	0.173943		1.23398	±	0.197625		1.19398	±	0.176654		0.00619068		-0.334926
		Lac	1.00119	±	0.413069		1.10589	±	0.357075		1.18052	±	0.434034		1.49061	±	0.621048		0.00468294		0.355122
		Ins	8.25435	±	0.331469		8.49235	±	0.403083		8.46913	±	0.450586		8.76629	±	0.390302		0.00468294		0.362572
		NAA	8.94508	±	0.735038		8.67138	±	0.706316		9.01841	±	0.775815		8.96733	±	0.644076		0.975021		-0.00520035
		NAAG	1.23014	±	0.151663		1.38415	±	0.237548		1.35128	±	0.19348		1.38777	±	0.125206		0.00619068		0.328811
		PE	2.74341	±	0.3693		2.69763	±	0.361489		2.48749	±	0.326659		2.50524	±	0.314		0.0802623		-0.214174
		Tau	6.38584	±	0.312832		6.51701	±	0.472824		6.0472	±	0.452898		6.10296	±	0.514244		0.0619572		-0.243759
		tCho	1.2493	±	0.112319		1.24024	±	0.110194		1.26775	±	0.184852		1.31169	±	0.0933192		0.458087		0.0894476
		tCr	9.6686	±	0.612791		9.4556	±	0.520004		9.53672	±	0.561467		9.47267	±	0.505987		0.161893		-0.176441
		tNAA	10.1752	±	0.768974		10.0555	±	0.780318		10.3697	±	0.74613		10.3551	±	0.594636		0.65305		0.0637761
		Glx	15.1231	±	1.16078		14.6161	±	1.07132		15.3372	±	0.915714		15.052	±	0.88899		0.891083		0.0221247
		Tau+Glc	8.6135	±	0.905826		9.65636	±	1.5277		9.11394	±	1.01365		8.63504	±	1.00483		0.309326		0.119758
		Glu/Gln	2.8786	±	0.237819		2.53674	±	0.222288		2.82552	±	0.356489		2.92769	±	0.307727		0.669338		-0.0599361
		PCr/Cr	2.21974	±	0.34915		2.22516	±	0.395042		1.99089	±	0.287205		2.23005	±	0.441578		0.0619572		-0.215992
		NAA/Ins	1.08341	±	0.0738373		1.0212	±	0.0688786		1.06563	±	0.0827169		1.02318	±	0.0610697		0.0202469		-0.253592
		Asp/Glu	0.238742	±	0.0255208		0.251869	±	0.03618		0.230244	±	0.0360199		0.212038	±	0.0470339		0.0642367		-0.243223
		MM0.89	10.1111	±	0.760879		10.035	±	0.804799		10.7047	±	0.524812		10.8885	±	0.690981		0.00468294		0.33086
		MM1.20	4.17973	±	0.663597		4.40189	±	0.701316		4.62504	±	0.39986		4.83675	±	0.468317		0.000322299		0.379866
		MM1.39	10.1487	±	0.828244		9.82107	±	0.793609		10.3526	±	0.900085		10.5962	±	0.569289		0.351248		0.112538
		MM1.66	10.4245	±	1.35056		10.7784	±	1.43257		11.1907	±	1.61492		12.084	±	0.867177		0.00468294		0.356549
		MM2.02	14.2152	±	3.1601		15.5641	±	3.67891		17.5192	±	2.49833		18.7996	±	2.42671		<0.0001		0.422709
		MM2.26	6.22986	±	0.710549		6.42783	±	0.65369		6.47263	±	0.683647		6.5038	±	0.371095		0.113522		0.176724
		MM2.97	5.41251	±	1.22281		5.14324	±	1.43345		5.31643	±	1.31786		5.55426	±	0.882832		0.701928		-0.0514381
		MM3.84	14.5932	±	3.19827		16.0099	±	2.739		15.9731	±	2.21303		16.4884	±	1.83189		0.0112118		0.290351
	S.Table 6. Absolute concentrations (mM) of metabolites across all 4 timepoints.

### Sheet: S.Table7.Conc.Summary.Sex
			Male				Female				Effect of Sex
			Mean		St.Dev.		Mean		St.Dev.		q.value		Std.Beta
		Ala	0.842877	±	0.176709		0.775538	±	0.196007		0.32906		-0.288794
		Asp	2.65311	±	0.45234		2.58828	±	0.469756		0.732796		0.108192
		Cr	3.13932	±	0.304535		2.94451	±	0.297938		0.177272		-0.405787
		PCr	6.28241	±	0.453394		6.71065	±	0.652616		0.00468294		0.817201
		Glc	3.37225	±	1.1034		2.19004	±	0.877493		0.000590856		-1.12935
		Gln	4.0875	±	0.411723		3.94056	±	0.346605		0.228229		-0.382958
		Glu	11.0477	±	0.750931		10.9116	±	1.05325		0.148907		0.379134
		GSH	1.27087	±	0.165732		1.31165	±	0.207918		0.263399		0.331259
		Lac	1.12336	±	0.368813		1.13239	±	0.505532		0.930733		-0.0326364
		Ins	8.39778	±	0.410893		8.46878	±	0.416878		0.96107		-0.0217438
		NAA	8.81577	±	0.47667		8.91251	±	0.886028		0.121416		0.443706
		NAAG	1.36575	±	0.21752		1.28867	±	0.179387		0.0769646		-0.478524
		PE	2.70677	±	0.296226		2.60481	±	0.408452		0.0769646		-0.499618
		Tau	6.3702	±	0.424351		6.30251	±	0.483432		0.615828		-0.17715
		tCho	1.24973	±	0.109748		1.26321	±	0.139597		0.0670955		0.473083
		tCr	9.42173	±	0.452697		9.65515	±	0.620023		0.0202469		0.652393
		tNAA	10.1815	±	0.477365		10.2012	±	0.923552		0.202342		0.358143
		Glx	15.1352	±	0.912035		14.8522	±	1.19395		0.612786		0.171521
		Tau+Glc	9.74245	±	1.28929		8.49255	±	0.890045		0.00061431		-1.08212
		Glu/Gln	2.72572	±	0.296226		2.78491	±	0.319401		0.0642367		0.551151
		PCr/Cr	2.0252	±	0.291034		2.31073	±	0.384752		0.0153923		0.659479
		NAA/Ins	1.05117	±	0.060117		1.05225	±	0.0892158		0.0802623		0.479831
		Asp/Glu	0.240181	±	0.03794		0.237036	±	0.0344097		0.891083		-0.055399
		MM0.89	10.399	±	0.614736		10.1945	±	0.91032		0.732796		0.0965284
		MM1.20	4.7211	±	0.446613		4.15852	±	0.679945		0.0131499		-0.653537
		MM1.39	10.0523	±	0.74787		10.1921	±	0.902791		0.037929		0.591695
		MM1.66	10.8579	±	1.35522		10.9074	±	1.55612		0.891083		0.0499886
		MM2.02	14.0184	±	1.9908		17.3783	±	3.77251		0.00588377		0.592683
		MM2.26	6.1223	±	0.582617		6.58985	±	0.639009		0.113522		0.459193
		MM2.97	4.77791	±	1.1259		5.77818	±	1.2146		0.0131499		0.791835
		MM3.84	15.141	±	2.37043		15.9139	±	3.08938		0.430637		-0.225609
	S.Table 7. Absolute concentrations (mM) of metabolites collapsed across timepoints and separated by sex.

### Sheet: S.Table8.AgeEffect
				MAIN EFFECT OF AGE - 4 TIMEPOINTS								MAIN EFFECT OF AGE - 3 TIMEPOINTS
		Metabolite	Std.Beta	Std. Error	p.value	q.value	Power %	Lower Bound %	Upper Bound %		Metabolite	Std.Beta	Std. Error	p.value	q.value	Power %	Lower Bound %	Upper Bound %
		Ala	-0.0924843	0.106418	0.387347	0.510968	15.9	13.6866	18.3162		Ala	-0.074307	0.102599	0.47219	0.650572	11.2	9.31185	13.3199
		Asp	-0.221737	0.106322	0.0401312	0.0802623	53.5	50.3522	56.6272		Asp	-0.0410935	0.108189	0.705617	0.825439	6.9	5.40793	8.65151
		Cr	0.147131	0.101745	0.152479	0.236342	29.3	26.4935	32.229		Cr	0.227795	0.104535	0.032641	0.0919883	55.5	52.3574	58.6101
		PCr	-0.230766	0.0990162	0.0222325	0.0619572	60.1	56.9888	63.1515		PCr	-0.226493	0.101235	0.0284077	0.0838705	58	54.8711	61.0816
		Glc	0.324177	0.0904687	0.000619578	0.00468294	92.1	90.2513	93.6959		Glc	0.403164	0.0908933	<0.0001	0.00150677	98.8	97.9132	99.3784
		Gln	0.0720936	0.105498	0.496636	0.615828	10	8.21053	12.0288		Gln	0.186706	0.110114	0.0961952	0.174998	41.3	38.2278	44.4236
		Glu	-0.00268706	0.0974608	0.978072	0.978072	5.4	4.08234	6.9874		Glu	-0.0461978	0.101775	0.651271	0.791753	8.9	7.20825	10.8381
		GSH	-0.334926	0.100105	0.00129805	0.00619068	91.1	89.1619	92.7918		GSH	-0.283265	0.105184	0.00953955	0.0473247	73.1	70.2362	75.8271
		Lac	0.355122	0.101466	0.000755313	0.00468294	92.7	90.9086	94.2346		Lac	0.178414	0.108194	0.105004	0.18084	38.8	35.7665	41.8996
		Ins	0.362572	0.0995899	0.000507768	0.00468294	91.9	90.0328	93.5156		Ins	0.260704	0.108328	0.0196154	0.0715386	63.1	60.0242	66.0984
		NAA	-0.00520035	0.101544	0.959295	0.975021	5.9	4.52134	7.54491		NAA	0.00935145	0.106653	0.930467	0.951326	6.7	5.22978	8.431
		NAAG	0.328811	0.0983472	0.00124926	0.00619068	89.5	87.4323	91.3315		NAAG	0.268019	0.103996	0.0120387	0.052511	70.4	67.4636	73.2158
		PE	-0.214174	0.101689	0.0382484	0.0802623	54.6	51.4544	57.7184		PE	-0.19982	0.106124	0.0638106	0.146528	46.1	42.9758	49.2472
		Tau	-0.243759	0.104953	0.0229841	0.0619572	63	59.9228	66.0004		Tau	-0.224921	0.109651	0.0451545	0.111983	52.7	49.5515	55.8326
		tCho	0.0894476	0.0931733	0.339871	0.458087	15.4	13.2173	17.7885		tCho	0.0604751	0.0970802	0.535905	0.722307	9.4	7.6629	11.3802
		tCr	-0.176441	0.104138	0.0940024	0.161893	38.2	35.1771	41.2926		tCr	-0.129088	0.109128	0.240791	0.373227	22.8	20.2329	25.5283
		tNAA	0.0637761	0.102918	0.537186	0.65305	9.7	7.93645	11.7048		tNAA	0.0504587	0.10736	0.639798	0.791753	7.7	6.1242	9.52994
		Glx	0.0221247	0.0983982	0.822762	0.891083	6.8	5.31881	8.54131		Glx	0.0184363	0.101395	0.856439	0.899987	6.7	5.22978	8.431
		Tau+Glc	0.119758	0.0945769	0.209543	0.309326	23.8	21.1908	26.5644		Tau+Glc	0.252126	0.097588	0.0127043	0.052511	73.1	70.2362	75.8271
		Glu/Gln	-0.0599361	0.102729	0.56138	0.669338	8.5	6.84573	10.4032		Glu/Gln	-0.196678	0.109008	0.0754321	0.155893	43.7	40.5982	46.839
		PCr/Cr	-0.215992	0.0919759	0.0214771	0.0619572	59.3	56.1814	62.3637		PCr/Cr	-0.245837	0.0927776	0.00992292	0.0473247	66.9	63.8869	69.8132
		NAA/Ins	-0.253592	0.0899129	0.00620469	0.0202469	79	76.3419	81.4861		NAA/Ins	-0.177209	0.0979323	0.074606	0.155893	43.9	40.796	47.04
		Asp/Glu	-0.243223	0.107199	0.0259019	0.0642367	60.2	57.0898	63.25		Asp/Glu	-0.0289328	0.114875	0.801874	0.869104	6.6	5.14086	8.32061
		MM0.89	0.33086	0.0941441	0.000720449	0.00468294	92	90.142	93.6058		MM0.89	0.23224	0.102632	0.0267062	0.0829115	55.6	52.4578	58.7091
		MM1.20	0.379866	0.079951	<0.0001	0.000322299	99.8	99.2794	99.9758		MM1.20	0.268965	0.0821049	0.0019494	0.0134292	90.9	88.9449	92.6101
		MM1.39	0.112538	0.0968984	0.249273	0.351248	21.9	19.3725	24.5941		MM1.39	0.0242611	0.10204	0.813032	0.869104	5.4	4.08234	6.9874
		MM1.66	0.356549	0.0972666	0.000465089	0.00468294	92.2	90.3606	93.7859		MM1.66	0.225178	0.105184	0.0369476	0.0995979	56.3	53.161	59.4018
		MM2.02	0.422709	0.0786054	<0.0001	<0.0001	99.9	99.4441	99.9975		MM2.02	0.350948	0.0792017	<0.0001	0.00150677	99	98.1687	99.5194
		MM2.26	0.176724	0.0926065	0.060423	0.113522	47.3	44.1674	50.4485		MM2.26	0.133715	0.0975685	0.176485	0.287949	28.9	26.106	31.8188
		MM2.97	-0.0514381	0.097661	0.600036	0.701928	8.2	6.57459	10.0763		MM2.97	-0.0416105	0.0952448	0.664051	0.791753	8.3	6.66489	10.1853
		MM3.84	0.290351	0.0927117	0.0025317	0.0112118	86.9	84.6499	88.9302		MM3.84	0.226826	0.0960633	0.0223673	0.0770428	61.7	58.6062	64.7247
	S.Table 8. Analysis of change in neurochemical concentration with age across all 4 timepoints compared to analysis across 3 timepoints.

### Sheet: S.Table9.SexEffect
				MAIN EFFECT OF SEX - 4 TIMEPOINTS								MAIN EFFECT OF SEX - 3 TIMEPOINTS
		Metabolite	Std. Beta	Std. Error	p.value	q.value	Power %	Lower Bound %	Upper Bound %		Metabolite	Std. Beta	Std. Error	p.value	q.value	Power %	Lower Bound %	Upper Bound %
		Ala	-0.288794	0.237879	0.228219	0.32906	21.7	19.1815	24.3862		Ala	-0.301485	0.283394	0.294364	0.414785	19.4	16.9921	21.9895
		Asp	0.108192	0.237603	0.650061	0.732796	5.6	4.25755	7.21077		Asp	0.0740813	0.265197	0.781648	0.869104	5.5	4.16988	7.09915
		Cr	-0.405787	0.243921	0.105791	0.177272	32.2	29.31	35.1952		Cr	-0.458524	0.247539	0.0681352	0.150871	36.1	33.1178	39.1643
		PCr	0.817201	0.226812	0.000538144	0.00468294	92.3	90.4701	93.8758		PCr	0.870434	0.240751	0.000556733	0.00690349	92.2	90.3606	93.7859
		Glc	-1.12935	0.240256	2.85898e-05	0.000590856	99.4	98.6987	99.7795		Glc	-1.05469	0.240523	7.29085e-05	0.00150677	98.6	97.6622	99.2325
		Gln	-0.382958	0.254879	0.143563	0.228229	32.3	29.4074	35.2972		Gln	-0.273765	0.252743	0.287478	0.414504	16.8	14.5332	19.2641
		Glu	0.379134	0.216792	0.0840607	0.148907	37	33.9996	40.0772		Glu	0.267385	0.234936	0.258896	0.391501	18.3	15.9496	20.8387
		GSH	0.331259	0.238911	0.174183	0.263399	24.6	21.9587	27.3918		GSH	0.290501	0.261997	0.275281	0.406367	17.6	15.2878	20.1047
		Lac	-0.0326364	0.226329	0.885697	0.930733	4.1	2.95802	5.52125		Lac	-0.427443	0.251921	0.0987889	0.174998	33.1	30.1868	36.1131
		Ins	-0.0217438	0.245862	0.930068	0.96107	3.7	2.61827	5.06411		Ins	0.0159348	0.269629	0.953208	0.953208	5.4	4.08234	6.9874
		NAA	0.443706	0.233673	0.0665828	0.121416	40.5	37.4393	43.6168		NAA	0.399849	0.249559	0.118304	0.198239	29.9	27.0751	32.8438
		NAAG	-0.478524	0.222894	0.0347582	0.0769646	52.6	49.4514	55.7332		NAAG	-0.425915	0.242342	0.0831442	0.166288	36.1	33.1178	39.1643
		PE	-0.499618	0.23165	0.0339509	0.0769646	55.6	52.4578	58.7091		PE	-0.612848	0.249652	0.0165482	0.0641244	60.4	57.2918	63.4468
		Tau	-0.17715	0.253099	0.488619	0.615828	10.7	8.85204	12.7829		Tau	-0.122944	0.271725	0.653643	0.791753	7.1	5.58646	8.87164
		tCho	0.473083	0.21167	0.0281368	0.0670955	53.4	50.252	56.5279		tCho	0.484955	0.228981	0.0412334	0.10652	51.6	48.4518	54.7388
		tCr	0.652393	0.231333	0.00601779	0.0202469	73.9	71.0602	76.5984		tCr	0.681714	0.248539	0.0077033	0.0434186	71.5	68.5917	74.2811
		tNAA	0.358143	0.230453	0.124016	0.202342	29.6	26.7842	32.5364		tNAA	0.330689	0.247668	0.186073	0.295808	21.1	18.6092	23.7622
		Glx	0.171521	0.236365	0.474415	0.612786	9.3	7.57184	11.2719		Glx	0.132889	0.246202	0.593158	0.782463	6.9	5.40793	8.65151
		Tau+Glc	-1.08212	0.225849	3.96329e-05	0.00061431	99.3	98.5631	99.7181		Tau+Glc	-0.971744	0.242016	0.000316326	0.00490306	95.8	94.365	96.9565
		Glu/Gln	0.551151	0.235239	0.0249065	0.0642367	58.4	55.2741	61.4763		Glu/Gln	0.417998	0.242327	0.0888905	0.172225	34.3	31.3576	37.3351
		PCr/Cr	0.659479	0.21497	0.00422047	0.0153923	77.7	74.9905	80.2453		PCr/Cr	0.736032	0.223065	0.00151595	0.0134292	82.1	79.5806	84.4287
		NAA/Ins	0.479831	0.223788	0.0398646	0.0802623	52.6	49.4514	55.7332		NAA/Ins	0.449345	0.223251	0.0479364	0.11431	42	38.9184	45.1289
		Asp/Glu	-0.055399	0.243341	0.820477	0.891083	5.2	3.90765	6.7635		Asp/Glu	-0.0216224	0.268249	0.935982	0.951326	4.8	3.56003	6.31401
		MM0.89	0.0965284	0.208704	0.644938	0.732796	5.7	4.34536	7.32227		MM0.89	0.0563943	0.233251	0.809651	0.869104	5.5	4.16988	7.09915
		MM1.20	-0.653537	0.20609	0.00327664	0.0131499	87.7	85.5028	89.6723		MM1.20	-0.741597	0.219104	0.00190802	0.0134292	89.2	87.1096	91.0561
		MM1.39	0.591695	0.222131	0.0122352	0.037929	70	67.0538	72.8279		MM1.39	0.570619	0.245879	0.0267456	0.0829115	59	55.8788	62.068
		MM1.66	0.0499886	0.236091	0.833594	0.891083	4.8	3.56003	6.31401		MM1.66	0.0757809	0.270015	0.780587	0.869104	5.8	4.43329	7.43365
		MM2.02	0.592683	0.174331	0.00104389	0.00588377	88.2	86.0372	90.1347		MM2.02	0.722584	0.209443	0.00169146	0.0134292	90.5	88.5115	92.246
		MM2.26	0.459193	0.235977	0.0598535	0.113522	47.5	44.3662	50.6486		MM2.26	0.418039	0.242761	0.0939626	0.174998	35.6	32.6284	38.6567
		MM2.97	0.791835	0.252901	0.00339352	0.0131499	86.6	84.3307	88.6512		MM2.97	0.872436	0.270676	0.00267588	0.0165905	87.9	85.7164	89.8574
		MM3.84	-0.225609	0.219799	0.312559	0.430637	15	12.8425	17.3658		MM3.84	-0.119872	0.239118	0.619687	0.791753	7.3	5.76536	9.09142
	S.Table 9. Summary of neurochemical differences between males and females analyzed across all 4 timepoints compared to analysis across 3 timepoints.
